# Loss of the Coronary Artery Disease Risk Gene *Leiomodin1* in Vascular Smooth Muscle Cells Triggers Rapid Onset Coronary Atherosclerosis

**DOI:** 10.64898/2026.02.15.705944

**Authors:** Amr R. Salem, Jaser Doja, Chunyu Ge, Alshimaa Wally, Orazio J. Slivano, Susan H. Griffin, Brendan Marshall, Elizabeth Perry, Erin H. Seeley, Kunzhe Dong, Bhupesh Singla, Malgorzata Boczkowska, Gabor Csanyi, Roberto I. Vazquez-Padron, Vivek Nanda, Ajay Kumar, William B. Bryant, Roberto Dominguez, Xiaochun Long, Joseph M. Miano

## Abstract

**Background:** Atherosclerosis is the primary underlying cause of coronary artery disease (CAD). *Leiomodin1* is a vascular smooth muscle cell (VSMC)-restricted CAD risk gene whose role in coronary artery pathophysiology is unknown. Global loss of *Leiomodin1* causes lethal neonatal visceral myopathy, requiring unique approaches for study in VSMCs.

**Methods:** Several distinct *Leiomodin1* mutant mouse models were generated by clustered regularly interspaced short palindromic repeats (CRISPR). Control (*Lmod1^WT^*) and VSMC-restricted *Lmod1* knockout (*Lmod1^SMKO^*) mice were subjected to various atherogenic regimens. Atherosclerosis and LMOD1 expression in mouse and human coronary arteries were assessed by histopathology and confocal immunofluorescence microscopy. Coronary arteries from *Lmod1^WT^* and *Lmod1^SMKO^* mice were analyzed with assorted stains and antibodies, immunogold lineage tracing, spatial metabolomics/transcriptomics, and single-cell RNA sequencing (scRNA-seq). Mouse aortic SMCs from *Lmod1^WT^* and *Lmod1^SMKO^* mice were subjected to lipid loading with lentiviruses expressing wild-type *Lmod1*, a nucleation deficient *Leiomodin1* (*Lmod1^ND^*), or a short hairpin RNA (shRNA) targeting *Thrombospondin* (*Thbs1*).

**Results:** Under atherogenic conditions, *Lmod1^SMKO^* mice displayed unremarkable vessels in several organs but developed diffuse and occlusive coronary atherosclerosis. No such disease was observed in *Lmod1^WT^* mice. Time-course studies documented lipid insudation and VSMC foam cell formation in the coronary arteries of *Lmod1^SMKO^* mice as early as six days post-regimen. Immunogold lineage tracing demonstrated 46% of coronary plaque cells being of VSMC origin, with most showing evidence of lipid uptake. An intronic deletion of *Lmod1*, containing a conserved region where the single nucleotide variant associated with CAD exists, showed attenuated LMOD1 expression; heterozygous *Lmod1^SMKO^* mice, with a similar reduction in LMOD1, showed no CAD. Spatial metabolomics uncovered multiple lipid species within coronary atheromata of *Lmod1^SMKO^* mice, and spatial/scRNA-seq of similar coronary lesions disclosed altered lipid pathways with a consistent elevation in *Thbs1*. In vitro mechanistic studies revealed lipid accumulation in *Lmod1^SMKO^* VSMCs that was rescued by *Lmod1^WT^*, *Lmod1^ND^*, and *Thbs1* shRNA. VSMC-restricted expression of *Lmod1^ND^* in mice resulted in negligible coronary atherosclerosis.

**Conclusions:** Under proatherogenic conditions, *Lmod1^SMKO^* mice present with rapidly manifesting coronary atherosclerosis that appears to be independent of the actin nucleation function of LMOD1. Targeting *Thbs1* represents a viable strategy to mitigate VSMC foam cell formation.

**Clinical Perspective:** *What is new?:*

- Vascular smooth muscle cell (VSMC) loss of *Leiomodin1* (*Lmod1*) causes diffuse and occlusive coronary atherosclerosis in mice, with little or no such disease in other vascular beds.
- A novel immunogold lineage tracing assay shows VSMC migration to the intima as early as six days following an atherogenic regimen, and quantitative studies demonstrate that 46% of coronary plaque cells are of SMC origin.
- The coronary phenotype appears to be independent of LMOD1’s actin nucleation activity, but VSMC lipid uptake is thrombospondin-dependent.

*What are the clinical implications?:*

- LMOD1 is an annotated smooth muscle cell-restricted risk allele for human coronary artery disease (CAD), offering new insight into the role of smooth muscle cells in atherogenesis.
- The rapidly manifesting CAD phenotype in *Lmod1* knockout mice enables expedited testing of novel therapeutics to mitigate disease progression.
- New insight into LMOD1 pathobiology will help inform further SNV interrogation of the *LMOD1* locus for CAD risk in patients.
