## Supplemental Table 2 for "Loss of the Coronary Artery Disease Risk Gene *Leiomodin1* in Vascular Smooth Muscle Cells Triggers Rapid Onset Coronary Atherosclerosis"

### Sheet: Real_Time_PCR Primers
Table S1 Oligos for qRT-PCR
Primer name	Sequence 5'- to 3'	Product Size	Species
F-m-Lmod1_1	CTGCCATCCGTTCTAGCAAC	114 bp	Mouse
R-m-Lmod1_1	CAAGAGTCTGGGCAGTCATG
F-m-Lmod1_2	TGTGGATGAAAGCAAGCAAGTG	220 bp	Mouse
R-m-Lmod1_2	AATACCTCTGATGACCTTCTCCTC
F-h-LMOD1	GCGGCAGAGAAACCAGAC	131 bp	Human
R-h-LMOD1	CCACTTGCTTGCTTTCATCC
F-h-GAPDH	GTCTCCTCTGACTTCAACAGCG	131 bp	Human
R-h-GAPDH	ACCACCCTGTTGCTGTAGCCAA
F-m-ACTB	CATTGCTGACAGGATGCAGAAGG	138 bp	Mouse
R-m-ACTB	TGCTGGAAGGTGGACAGTGAGG
F-m-GAPDH	CGACTTCAACAGCAACTCCCACTCTTCC	175 bp	Mouse
R-m-GAPDH	TGGGTGGTCCAGGGTTTCTTACTCCTT
F-mLmod1_WT	CACCTTGCTCAAGCTGGGCTACC	125 bp	Mouse
R-mLmod1_WT	GCTCTTGCAGCCGTTTCTGTCG
F-mLmod1-ind_mut	CATTGCTGACAGGATGCAGAAGG	125bp	Mouse
R-mLmod1-ind_mut	TGCTGGAAGGTGGACAGTGAGG
sgRNAs, repair templates, sequence and Genotyping primers
Oligos name	Sequence 5'- to 3'	Product Size
Lmod1 5' loxP- sgRNA	GTTCTCAAGAAGGGTACCGG
F-Lmod1-5’loxP	CTGCACCCTGTCGCCCATTCTC	WT = 231 bp; LoxP = 269 bp
R-Lmod1-5’loxP	TGTCACTGGGTGGTCACAGCCAC
Lmod1 3'loxP- sgRNA	TCCTCCCCAGCACAGGACGG
F-Lmod1-3’loxP	CCGATAGTGTGAACCTCTGCCC	WT = 335 bp; LoxP = 373 bp
R-Lmod1-3’loxP	GAGACAGTGTGTCTCTGTGTTCCAC
Lmod1 5' intron1 sgRNA	TGGGTCTCCGCTGAATGATA	Generates a 11,350 bp deletion
Lmod1 3' intron1 sgRNA	AGCTCAGACCTTGCCTTAAA
F-Lmod1-5'Int deletion	CCGGCACTCTGAGACAAATAG	WT = 346 bp; Del = 254 bp
R-Lmod1-5'Int deletion	TTGCTGGCACCCTTTCAA
R-Lmod1-3'Int deletion	TGAGCTCTACCAAGAGGTGT
List of Plasmids and Viral vectors
Name	Identifier	Primers used	Restriction Enzyme	Insert Size
mLMOD1 in pCDN3.1	cloned
Primary antibodies
Name	Identifier	Cat number	Usage and dilution
ACTA2	Sigma	#0000118435	WB (1:5000)
SM-Cy3 Actin	Sigma	#C6198	IFM (1:1000)
LMOD1	Proteintech	#15117-1-AP	WB (1:1000); IFM (1:200)
LGALS3	Invitrogen	#14-5301-82	IFM (1:200)
SPP1	Proteintech	#22952-1-AP	IFM (1:200)
THBS1	Abcam	# Ab85762	WB (1:1000); IFM (1:200)
ACTB	Affinity	#T0022	WB (1:5000)
GAPDH	Millipore	#MAB374	WB (1:5000)
ITGA8	Santa Cruz	#SC-365798	WB (1:1000)
TAGLN	Abcam	#ab14106	WB (1:5000)
TUBB
MYH11
Secondary antibodies
Name	Identifier	Cat number	Usage and dilution
Goat anti-Rabbit	Novas Biologicals	#NB7183	WB (1:5000)
Goat anti-Mouse	Novas Biologicals	#NBP1-75130	WB (1:5000)
Goat anti-Rat	Novas Biologicals	#AF005	WB (1:5000)
Alexa-Flour488 donkey anti rabbit	Invitrogen	A21206	IFM (1:500)
Alexa-Flour488 goat anti mouse	Invitrogen	A11001	IFM (1:500)
Alexa-Flour488 goat anti rat	Invitrogen	A11006	IFM (1:500)
Alexa-Flour647 goat anti rabbit	Invitrogen	A21244	IFM (1:500)
Alexa-Flour647 goat anti rat	Invitrogen	A21247	IFM (1:500)
Alexa-Flour647 donkey anti mouse	Invitrogen	A31571	IFM (1:500)

### Sheet: Primers_Oligos
Table S2 ssODNs for PCR genotyping
Oligos name	Sequence 5'- to 3'
Lmod1 5' loxP- sgRNA	GTTCTCAAGAAGGGTACCGG
F-Lmod1-5’loxP	CTGCACCCTGTCGCCCATTCTC
R-Lmod1-5’loxP	TGTCACTGGGTGGTCACAGCCAC
Lmod1 3'loxP- sgRNA	TCCTCCCCAGCACAGGACGG
F-Lmod1-3’loxP	CCGATAGTGTGAACCTCTGCCC
R-Lmod1-3’loxP	GAGACAGTGTGTCTCTGTGTTCCAC
Lmod1 5' intron1 sgRNA	TGGGTCTCCGCTGAATGATA
Lmod1 3' intron1 sgRNA	AGCTCAGACCTTGCCTTAAA
F-Lmod1-5'Int deletion	CCGGCACTCTGAGACAAATAG
R-Lmod1-5'Int deletion	TTGCTGGCACCCTTTCAA
R-Lmod1-3'Int deletion	TGAGCTCTACCAAGAGGTGT
F-Lmod1-iND-5'loxP	CTGTAGCTGTACAAATGGTTGC
R-Lmod1-iND-5'loxP	GACTCAGGAGAGTGGATTGACATCAG
F-Lmod1-iND-3'loxP	GATCCCCATCAAGCTGATCCGGAAC
F-Lmod1-iND-3'loxP	CACTGCATTCTAGTTGTGGTTTG
R-Lmod1-iND-3'loxP	AGTTCTGTAGAGGTAGGACTGG
F-Lmod1-iND-5'loxP	CCATGTGGTTGCTAGGATTTG
F-Lmod1-iND-5'loxP	GTGCAAACAAATCTATGGTGATG
F-Cre	TGCCTGCATTACCGGTCGATGC
R-Cre	CCATGAGTGAACGAACCTGGTCG
F-Tagln promoter	GCATCTCCAAAGCATGCAGAG
F-Itga8-promoter	GAAATCTAGCGGGCTCAACA
F-ROSA-mTmG(JAX)	CTCTGCTGCCTCCTGGCTTCT
R-ROSA-mTmG-WT(JAX)	CGAGGCGGATCACAAGCAATA
R-ROSA-mTmG-Mut(JAX)	TCAATGGGCGGGGGTCGTT
F-Myh11-cre	TAGATATGGAGAGGTGAGGGC
R-Myh11-Cre	CCATCAGGGATCTGACTTGGTCA
F-Lmod1-5’loxP	CTGCACCCTGTCGCCCATTCTC
R-Lmod1-5’loxP	TGTCACTGGGTGGTCACAGCCAC
F-Lmod1-3’loxP	CCGATAGTGTGAACCTCTGCCC
R-Lmod1-3’loxP	GAGACAGTGTGTCTCTGTGTTCCAC
F-Lmod1-int1a	CCGGCACTCTGAGACAAATAG
R-Lmod1-int1a	TTGCTGGCACCCTTTCAA
R-Lmod1-int1b	TGAGCTCTACCAAGAGGTGT
5’ Donor ssODN	TTTAGGGGCGGGTGGGGGACTCCCCGGAGTTTACAATCCTAGAAAAACACAAATTCAAGATGAGGGGCAGCTCTCAAAACCGACCCACCGATAACTTCGTATAGCATACATTATACGAAGTTATCGATGTACCCTTCTTGAGAACCTGAAAGCGGAGCATCAG
3’ Donor ssODN	CATTCTGATCCATCAGCTCAGCTTTCTCTTCTTGAGTGCTAAGAGACACAAATATCACCCCAGTCTTTCTCCATCCTCCCCAGCACAGGATCGATAACTTCGTATAGCATACATTATACGAAGTTATCGGAGGTGGAGGAAGAAGAATACTGAGACCGGGAT
THBS1 shRNA sequence	GTAGGTTATGATGAGTTTAATCTCGAGATTAAACTCATCATAACCTAC
