## Supplemental Table 3 for "Loss of the Coronary Artery Disease Risk Gene *Leiomodin1* in Vascular Smooth Muscle Cells Triggers Rapid Onset Coronary Atherosclerosis"

### Sheet: Primary_Antibodies
Table S3 Plasmids and Viruses
Primary antibodies
Name	Identifier	Cat number	Usage and dilution
ACTA2	Sigma	#0000118435	WB (1:5000)
SM-Cy3 Actin	Sigma	#C6198	IFM (1:1000)
LMOD1	Proteintech	#15117-1-AP	WB (1:1000); IFM (1:200)
LGALS3	Invitrogen	#14-5301-82	IFM (1:200)
SPP1	Proteintech	#22952-1-AP	IFM (1:200)
THBS1	Abcam	# Ab85762	WB (1:1000); IFM (1:200)
ACTB	Affinity	#T0022	WB (1:5000)
GAPDH	Millipore	#MAB374	WB (1:5000)
ITGA8	Santa Cruz	#SC-365798	WB (1:1000)
TAGLN	Abcam	#ab14106	WB (1:5000)
TUBB	Proteintech	10094-1-AP	WB (1:5000)
MYH11	Proteintech	A2547-0.2ML	WB (1:1000); IFM (1:200)
CD36	NOVUS	NB400-144	WB (1:1000)
GFP	NOVUS	NB600-308	IGMLT (1:100)

### Sheet: Secondary_Antibodies
Table S3 Plasmids and Viruses
Secondary antibodies
Name	Identifier	Cat number	Usage and dilution
Goat anti-Rabbit	Novas Biologicals	#NB7183	WB (1:5000)
Goat anti-Mouse	Novas Biologicals	#NBP1-75130	WB (1:5000)
Goat anti-Rat	Novas Biologicals	#AF005	WB (1:5000)
Alexa-Flour488 donkey anti rabbit	Invitrogen	A21206	IFM (1:500)
Alexa-Flour488 goat anti mouse	Invitrogen	A11001	IFM (1:500)
Alexa-Flour488 goat anti rat	Invitrogen	A11006	IFM (1:500)
Alexa-Flour647 goat anti rabbit	Invitrogen	A21244	IFM (1:500)
Alexa-Flour647 goat anti rat	Invitrogen	A21247	IFM (1:500)
Alexa-Flour647 donkey anti mouse	Invitrogen	A31571	IFM (1:500)

### Sheet: Plasmids_viruses
Table S3 Plasmids and Viruses
Name	Identifier	Source	Restriction Enzyme	Insert Size
pTwist-CMV-Puro-mLmod1-WT	Synthesized by Twist Biosciences	Twist Biosciences	Not I+NheI	1.8 kb
pTwist-CMV-Puro-mLmod1-Mutant	Synthesized by Twist Biosciences	Twist Biosciences	Not I+NheI	1.8 kb
pLV[Exp]-CMV>Lmod1-WT-Ubc>Puro	Vector ID:VB241021-1741pdy	Vector Builders		1.8 kb
pLV[Exp]-CMV>Lmod1-mut_new-Ubc>Puro	Vector ID:VB241023=1164jtt	Vector Builders		1.8 kb
pLV[shRNA]-U6>{h&mTHBS1[shRNA#2]}	(Vector ID:VB241028-1015vaq)	Vector Builders
