## Supplemental Table 4 for "Loss of the Coronary Artery Disease Risk Gene *Leiomodin1* in Vascular Smooth Muscle Cells Triggers Rapid Onset Coronary Atherosclerosis"

### Sheet: Sheet1
Table S4 Complete blood counts and clinical chemistries of Lmod1WT and Lmod1SMKO mice
Parameter	Lmod1WT	Lmod1SMKO	p value
Neutrophil %	35.8	25.5	0.015
Lymphocyte %	59.9	70.3	0.017
Monocyte %	2.8	3.1	0.24
Eosinophil %	1	0.7	0.211
Basophil%	0.5	0.4	0.248
RBC (M/uL)	9.4	10.1	0.147
Hb (g/dL)	15.2	16.4	0.151
HCT %	44.7	49.1	0.097
MCHC (g/dL)	33.9	33.3	0.126
RDW %	16.3	17.6	0.075
Platelet (K/uL)	372.7	315	0.26
MPV (fL)	5.1	5.3	0.21
Anion Gap	14.8	13.4	0.84
Chloride	101.3	98.8	0.046
CO2	19.3	20.1	0.466
Potassium	5.3	5.2	0.718
Sodium	135	131.7	0.12
BUN	21.8	23.3	0.446
Creatinine	0.12	0.12	0.37
Phosphorus	7.5	6.5	0.068
Albumin	3.4	3.5	0.127
ALP	11.3	10.4	0.48
Direct Bilirubin	0.2	0.2	0.5
Total Bilirubin	0.22	0.24	0.34
ALT	51.7	41.1	0.255
AST	141.3	135.8	0.561
Glucose	174.6	177.9	0.39
Total protein	5.1	4.97	0.17
n=5 for CBC
n=14 for clinical chemistries
