## Supplemental Table 5 for "Loss of the Coronary Artery Disease Risk Gene *Leiomodin1* in Vascular Smooth Muscle Cells Triggers Rapid Onset Coronary Atherosclerosis"

### Sheet: Female
Table S5. Distribution of atherosclerotic lesions in branches of the coronary arterial tree of Lmod1SMKO mice, by sex
Mouse #	Sex	LCA	RCA	Septal
199	Female	0	1	1
311	Female	4	3	4
350	Female	3	1	0
351	Female	3	1	0
372	Female	3	1	0
379	Female	4	3	0
402	Female	3	1	0
408	Female	4	1	2
417	Female	3	0	0
665	Female	2	2	2
667	Female	2	2	1
883	Female	3	3	1
Totals		34	19	11	64 vessels across 12 mice
Percent		53.125	29.6875	17.1875
Vessels >50mm

### Sheet: Male
Mouse #	Sex	LCA	RCA	Septal
183	Male	0	2	0
184	Male	2	1	1
188	Male	2	2	0
190	Male	2	1	0
252	Male	2	2	1
253	Male	0	1	1
254	Male	1	1	2
256	Male	1	1	0
293	Male	1	1	1
333	Male	3	2	2
360	Male	2	1	1
361	Male	3	2	0
364	Male	3	2	1
365	Male	1	0	1
367	Male	2	0	2
369	Male	4	0	0
389	Male	3	3	1
456	Male	0	2	2
519	Male	3	1	1
521	Male	3	1	1
522	Male	2	2	0
535	Male	1	2	1
Totals		41	30	19	90 vessels across 22 mice
Percent		45.5556	33.3333	21.1111
