## Supplemental Table 10 for "Loss of the Coronary Artery Disease Risk Gene *Leiomodin1* in Vascular Smooth Muscle Cells Triggers Rapid Onset Coronary Atherosclerosis"

### Sheet: Baseline
Table S10 Bulk RNA-seq of lipid receptors in aorta
				Baseline
	Lmod1WT					Lmod1SMKO
Name	Total counts	Total counts	Total counts	Total counts	Mean	Total counts	Total counts	Total counts	Total counts	Mean
Abca1	7796	7008	6956	6559	7079.75	4138	6441	7435	5790	5951
Abca2	3115	3454	3899	3052	3380	2757	2676	2847	2894	2793.5
Abcg1	323	288	270	230	277.75	144	242	384	181	237.75
Cd36	3562	5838	3743	4202	4336.25	1000	3774	5191	1600	2891.25
Cxcl16	544	635	367	464	502.5	475	553	786	606	605
Ldlr	1790	2830	3153	2885	2664.5	1285	1422	1570	1302	1394.75
Lrp1	65990	85067	99602	77231	81972.5	62998	71435	63336	76834	68650.8
Olr1	5	4	1	5	3.75	2	4	9	9	6
Scara5	6371	6457	5347	5667	5960.5	2941	4117	4304	3572	3733.5
Scarb1	360	512	478	476	456.5	264	393	486	425	392
Sra1	967	949	610	900	856.5	551	679	799	643	668
Tgfb1	454	552	533	412	487.75	445	431	381	547	451
Thbs1	5565	6418	2960	4843	4946.5	14310	13450	27032	20144	18734
Vldlr	11611	11761	8553	13243	11292	7450	9289	11521	8976	9309
Cd47	5007	4654	4598	4489	4687	3639	3907	4313	4221	4020

### Sheet: PCSK9HFD
Table S8 Bulk RNA-seq of lipid receptors in aorta
				PCSK9/HFD
	Lmod1WT					Lmod1SMKO
Name	Total counts	Total counts	Total counts	Total counts	Mean	Total counts	Total counts	Total counts	Total counts	Mean
Abca2	2763	2896	2261	2866	2696.5	2413	2245	2076	1773	2126.75
Abca1	3479	3688	3285	3750	3550.5	20455	31067	23723	11025	21567.5
Abcg1	174	183	254	200	202.75	5333	9313	6323	2823	5948
Cd36	1422	783	337	986	882	2452	5669	3257	1748	3281.5
Cxcl16	143	191	154	122	152.5	1679	2581	1759	1182	1800.25
Ldlr	674	763	606	750	698.25	465	525	382	422	448.5
Lrp1	42371	49182	35994	44971	43129.5	57118	68275	56724	38706	55205.8
Olr1	0	0	0	0	0	51	84	76	39	62.5
Scara5	1346	1749	1021	1567	1420.75	1840	1983	1991	1353	1791.75
Scarb1	268	217	193	255	233.25	337	467	430	287	380.25
Sra1	193	239	257	216	226.25	300	344	254	228	281.5
Tgfb1	455	525	611	603	548.5	1600	2481	1817	921	1704.75
Thbs1	1529	1865	987	2060	1610.25	33916	39301	27777	23946	31235
Vldlr	2007	2683	1334	1795	1954.75	2922	2338	2007	2205	2368
Cd47	1680	2415	1305	1327	1681.75	4198	4911	3741	2660	3877.5
